# Synaptic connectivity and electrophysiological properties of the nucleus of the lateral olfactory tract

**DOI:** 10.1101/2023.12.31.573522

**Authors:** Sapir Penker, Naheel Lawabny, Aya Dhamshy, Tamar Licht, Dan Rokni

**Author notes:** **Correspondence:** Tamar Licht –, Dan Rokni –.

## Abstract

The sense of smell is tightly linked to emotions, a link that is thought to rely on the direct synaptic connections between the olfactory bulb and nuclei of the amygdala. A small number of amygdaloid nuclei are the recipients of such direct input from the olfactory bulb and their unique functions are not known. Among them, the nucleus of the lateral olfactory tract (NLOT) is unique in its developmental history and gene expression. NLOT has been very little studied and consequentially its function is unknown. Furthermore, formulation of informed hypotheses about NLOT function is at this stage limited by the lack of knowledge about its connectivity and physiological properties. Here, we used pseudo-rabies tracing methods to systematically reveal monosynaptic inputs into NLOT, and adeno-associated viruses to reveal NLOT projection targets. We found that the NLOT is interconnected with several olfactory brain regions and with the basolateral amygdala. Some of these connections were reciprocal, and some showed unique interhemispheric patterns. We tested the excitable properties of NLOT neurons and the properties of each of the major synaptic inputs. We found that the NLOT receives powerful input from piriform cortex, tenia tecta, and the basolateral amygdala, but only very weak input from the olfactory bulb. When input crosses threshold, NLOT neurons respond with calcium-dependent bursts of action potentials. This integration of olfactory and amygdalar inputs suggests that NLOT plays a role in behaviors that combine smell and emotion, possibly assigning emotional value to odors.

**Significance statement:** Despite the well-known functional links between olfaction and emotions, the physiological properties of these links remain largely understudied. One major pathway by which olfactory and emotional signals interact, is via the nucleus of the lateral olfactory tract (NLOT). NLOT has been little studied and its function is yet unclear. The lack of physiological information hinders informed hypotheses. Here, we characterize the synaptic and intrinsic properties of NLOT neurons. We show that the NLOT receives converging olfactory and amygdalar inputs, and that NLOT neurons respond to input with high-rate bursts of action potentials. This suggests that the NLOT, that harbors ∼2500 cells, encodes a low-dimensional signal that is of high importance. We hypothesize that the NLOT assigns emotional value to odors.
