## supplemental Table 1 for "Synaptic connectivity and electrophysiological properties of the nucleus of the lateral olfactory tract"

### Sheet: Sheet1
mouseNumber	mouse name	starterCells	mob	aob	aon	dTT	dTTc	vTT	vTTc	OT	NDB	BST	MPO_LPO	SI	orbm	PL	aPC1	aPC2	aPC2c	aPC3	nLOTi	nLOTc	baot	pPC1	pPC2	pP2c	pPC3	BLAi	BLAc	BMA	AAA	cea	PAA	COA	MEA	MEAc	SN	MRNc	thalamus	cp_str	ENT	epd	LHA_VTA	MM	PVH	PVHc	RCH
1	2 5d	35	0			1				2	5			60			0	30		7	160				99		26	22					7	6
2	TL87 5d	35			5	3		2			14		16	95			6	283		32	128		1		125		16	30	8		13		6	9								1
3	3R 6d	8	0							1				14			1	19	5	5	57	75			22	1	6	1								1	1
4	R 6d	14			1						2			10				23		6	61		1		19		4	4			2		2	1
5	N 6d	3									1			14				16			25				4			5			4		1										1
6	L 7d	15	1			2				1	6			16			2	25		10	29		1		48		39	8	1			2	7
7	2r 7d	95	29	6	15	170	3	54	1	4	76	10	2	318	13	1	4	711		37	219	2	3	5	668		20	246	21	18	28	3	108	70	38	1		1	1	1	73	170	21	1	4	3	1
Abbreviations
mob	main olfactory bulb
aob	accessory olfactory bulb
aon	anterior olfactory nucleus
dTT	dorsal tenia tecta
dTTc	contralateral dorsal tenia tecta
vTT	ventral tenia tecta
vTTc	contralateral ventral tenia tecta
OT	olfactory tubercle
NDB	nucleus of the digonal band
BST	bed nucleus of the stria terminalis
MPO_LPO	medial preoptic area / lateral preoptic area
SI	Substantia innominata
orbm	medial orbital area
PL	prelimbic area
aPC1	anterior piriform cortex - layer 1
aPC2	anterior piriform cortex - layer 2
aPC2c	contralateral anterior piriform cortex - layer 2
aPC3	anterior piriform cortex - layer 3
nLOTi	nucleus of the lateral olfactory tract
nLOTc	contralateral nucleus of the lateral olfactory tract
baot	bed nucleus of the accessory olfactory tract
pPC1	posterior piriform cortex - layer 1
pPC2	posterior piriform cortex - layer 2
pP2c	contralateral anterior piriform cortex - layer 2
pPC3	anterior piriform cortex - layer 3
BLAi	basolateral amygdala
BLAc	contralateral basolateral amygdala
BMA	basomedial amygdala
AAA	anterior amygdaloid area
cea	central amygdala
PAA	posterior amygdaloid area
COA	cortical amygdala
MEA	medial amygdala
MEAc	contralateral medial amygdala
SN	substantia nigra
MRNc	contralateral midbrain reticular nucleus
thalamus
cp_str	caudate putamen
ENT	entorhinal cortex
epd	endopiriform
LHA_VTA	lateral hypothalamic area / ventral tegmental area
MM	medial mammilary nucleus
PVH	paraventricular nucleus of the hypothalamus
PVHc	contralateral paraventricular nucleus of the hypothalamus
RCH	retrochiasmatic area
